# Sustained cross-species transmission of gammacoronavirus in wild birds reveled by viral characterization in China

**DOI:** 10.1101/2025.04.17.648926

**Authors:** Dan-Shu Wang, Ying-Ying Zou, Qian Liu, Hao Huang, Pei-Yu Han, Jun-Ying Zhao, Li-Dong Zong, Ye Qiu, Yun-Zhi Zhang, Xing-Yi Ge

**Author notes:** Correspondence (Y.-Z.Z.); (X.- Y.G.).

## Abstract

Gammacoronavirus (γ-CoV) primarily infects poultry, wild birds, and marine mammals. The widespread distribution and circulation of γ-CoV in the ecological environment may lead to sustained transmission and economic loss. To better understand the diversity of γ-CoV in wild birds, we collect 482 wild-bird fecal samples from Yunnan, encompassing fourteen bird species. We detected twelve γ-CoV positive samples in five bird species, with the characterization of five complete genomes - HNU5-1, HNU5-2, HNU5-3, HNU6-1, and HNU6-2-indicating that these genomes represent two viral species. The HNU5 strains were derived from Black-headed gull (*Chroicocephalus ridibundus*), while the HNU6 strains were came from Mallard (*Anas platyrhynchos*), and both of those were recombinant. The HNU5 strain exhibited the highest sequence identity (95.45%) with a γ-CoV strain isolated from *Numenius phaeopus* (GenBank accession: PP845452). Similarly, the HNU6 strain showed 95.18% nucleotide identity with a γ-CoV strain (GenBank accession: PP845437) derived from *Anas platyrhynchos*. Taxonomic analysis confirmed that HNU6s belong to the *Gammacoronavirus anatis* species, while HNU5s attributed to a new species. Cross-species analysis revealed active host-switching events among γ-CoVs, indicating potential transmission of γ-CoVs from marine mammals to wild bird, from wild bird to poultry, and inter-wild bird and inter-poultry transmission. In summary, we report five new γ-CoV strains in wild birds and outline the cross-species transmission of γ-CoVs. Our findings link γ-CoV hosts across different natural environments and provide new insights for exploring γ-CoVs.
