## Supplementary material for "Sustained cross-species transmission of gammacoronavirus in wild birds reveled by viral characterization in China": Table S1

### Sheet: Sheet1
Table S1. Primers of detected of γ-CoV genus and host species.
Primers	Sequence (5’-3’)	Replication
γCoVs-F	GGTTGGGACTATCCTAAGTGTGA	440bp
γCoVs-R	ACCATCATCNGANARDATCATNA
Avain-12S rRNA-F	AAACTGGGATTAGATACCCCACTAT	440bp
Avain-12S rRNA -R	GAGGGTGACGGGCGGTGTGT
Avain-16S rRNA-F	ATAAGACGAGAAGACCCTGTG	500bp
Avain-16S rRNA -R	TAGGACTWTTAATCGTTGAACAAACG
