## Supplementary material for "Sustained cross-species transmission of gammacoronavirus in wild birds reveled by viral characterization in China": Table S1

### Sheet: Sheet1
Table S4. p value of seven methods in recombination analysis of γ-CoV.
Recombinant	Methods	Av. p-Value
HNU5s	RDP	1.101e-199
	GENECONV	3.751e-228
	BootScan	1.2e-102
	MaxChi	8.201e-176
	Chimaera	2.282e-192
	SiScan	4.866e-52
	3Seq	6.945e-295
HNU6s	RDP	1.101e-118
	GENECONV	2.891e-64
	BootScan	1.908e-83
	MaxChi	3.195e-194
	Chimaera	2.439e-196
	SiScan	6.224e-50
	3Seq	2.138e-223
