## Supplementary material for "Sustained cross-species transmission of gammacoronavirus in wild birds reveled by viral characterization in China": Table S1

### Sheet: Sheet1
Table S5. Path Sampling: Marginal Likelihood Comparison of Different Models
Model	log marginal likelihood
Strict clock + Constant Size	-32426.4
Strict clock + GMRF Bayesian SkyGrid	-32606.3
Uncorrelated relaxed clock + Constant Size	-32357.9
Uncorrelated relaxed clock + GMRF Bayesian SkyGrid	-32445.2
